# Comprehensive double-mutant analysis of the *Bacillus subtilis* envelope using double-CRISPRi

**DOI:** 10.1101/2024.08.14.608006

**Authors:** Byoung-Mo Koo, Horia Todor, Jiawei Sun, Jordi van Gestel, John S. Hawkins, Cameron C. Hearne, Amy B. Banta, Kerwyn Casey Huang, Jason M. Peters, Carol A. Gross

**Affiliations:** Department of Microbiology and Immunology, University of California, San Francisco, San Francisco, CA, USA; Department of Bioengineering, Stanford University, Stanford, CA, USA; Pharmaceutical Sciences Division, School of Pharmacy, University of Wisconsin-Madison, Madison, Wisconsin, USA; Department of Microbiology and Immunology, Stanford University School of Medicine, Stanford, CA, USA; Chan Zuckerberg Biohub, San Francisco, CA, USA; Department of Cell and Tissue Biology, University of California, San Francisco, San Francisco, California, USA; California Institute of Quantitative Biology, University of California, San Francisco, San Francisco, CA, USA

**Author notes:** Contributed equally (Byoung-Mo Koo, Horia Todor).

**Keywords:** Genetic interaction, Double-CRISPRi, Cell envelope, *mbl*, *mreB*, Cell division

## Abstract

Understanding bacterial gene function remains a major biological challenge. Double-mutant genetic interaction (GI) analysis addresses this challenge by uncovering the functional partners of targeted genes, allowing us to associate genes of unknown function with novel pathways and unravel connections between well-studied pathways, but is difficult to implement at the genome-scale. Here, we develop and use double-CRISPRi to systematically quantify genetic interactions at scale in the *Bacillus subtilis* envelope, including essential genes. We discover > 1000 known and novel genetic interactions. Our analysis pipeline and experimental follow-ups reveal the distinct roles of paralogous genes such as the *mreB* and *mbl* actin homologs, and identify new genes involved in the well-studied process of cell division. Overall, our study provides valuable insights into gene function and demonstrates the utility of double-CRISPRi for high-throughput dissection of bacterial gene networks, providing a blueprint for future studies in diverse bacterial species.
