## Supplementary material for "Comprehensive double-mutant analysis of the *Bacillus subtilis* envelope using double-CRISPRi": Table S5

### Sheet: Strains
Table S5. List of strains and plasmids used in this study, related to Figures 5, 6, 7, S6, S8, and Methods
Strains
References
Peters, J.M., Colavin, A., Shi, H., Czarny, T.L., Larson, M.H., Wong, S., Hawkins, J.S., Lu, C.H., Koo, B.M., Marta, E., et al. (2016). A Comprehensive, CRISPR-based Functional Analysis of Essential Genes in Bacteria. Cell 165, 1493-1506.
Koo, B.M., Kritikos, G., Farelli, J.D., Todor, H., Tong, K., Kimsey, H., Wapinski, I., Galardini, M., Cabal, A., Peters, J.M., et al. (2017). Construction and Analysis of Two Genome-Scale Deletion Libraries for Bacillus subtilis. Cell Syst 4, 291-305 e297.
kan: kanamycin resistance gene		erm: erythromycin resistance gene
cat: chloramphenicol resistance gene (chloramphenicol acetyl transferase)
Strain ID	Organism	Parent	Genotype	Source/note
1A1	B. subtilis 168		trpC2	Bacillus Genetic Stock Center, wild-type
CAG74209	B. subtilis 168	1A1	trpC2, lacA::Pxyl-dcas9, xylR, erm	Peters et al. (2016)
BKE36410	B. subtilis 168	1A1	trpC2, mbl::erm	Koo et al.(2017)
BKK00570	B. subtilis 168	1A1	trpC2, yabM::kan	Koo et al.(2017)
BKK00570N	B. subtilis 168	BKK00570	trpC2, yabM::lox72	This study
BKK03040	B. subtilis 168	1A1	trpC2, amyE::kan	Koo et al.(2017)
BKK03040N	B. subtilis 168	BKK03040	trpC2, amyE::lox72	This study
BKK04230	B. subtilis 168	1A1	trpC2, ydaH::kan	Koo et al.(2017)
BKK04230N	B. subtilis 168	BKK04230	trpC2, ydaH::lox72	This study
BKK04610	B. subtilis 168	1A1	trpC2, ydcA::kan	Koo et al.(2017)
BKK04610N	B. subtilis 168	BKK04610	trpC2, ydcA::lox72	This study
BKK06630	B. subtilis 168	1A1	trpC2, yerH::kan	Koo et al.(2017)
BKK06630N	B. subtilis 168	BKK06630	trpC2, yerH::lox72	This study
BKK07260	B. subtilis 168	1A1	trpC2, yfnI::kan	Koo et al.(2017)
BKK07260N	B. subtilis 168	BKK07260	trpC2, yfnI::lox72	This study
BKK07710	B. subtilis 168	1A1	trpC2, ltaS::kan	Koo et al.(2017)
BKK07710N	B. subtilis 168	BKK07710	trpC2, ltaS::lox72	This study
BKK09310	B. subtilis 168	1A1	trpC2, pgcA::kan	Koo et al.(2017)
BKK09310N	B. subtilis 168	BKK09310	trpC2, pgcA::lox72	This study
BKK09420	B. subtilis 168	1A1	trpC2, lytE::kan	Koo et al.(2017)
BKK09420N	B. subtilis 168	BKK09420	trpC2, lytE::lox72	This study
BKK13450	B. subtilis 168	1A1	trpC2, sigI::kan	Koo et al.(2017)
BKK13450N	B. subtilis 168	BKK13450	trpC2, sigI::lox72	This study
BKK13910	B. subtilis 168	1A1	trpC2, ptsI::kan	Koo et al.(2017)
BKK13910N	B. subtilis 168	BKK13910	trpC2, ptsI::lox72	This study
BKK15390	B. subtilis 168	1A1	trpC2, sepF::kan	Koo et al.(2017)
BKK15390N	B. subtilis 168	BKK15390	trpC2, sepF::lox72	This study
BKK21920	B. subtilis 168	1A1	trpC2, ugtP::kan	Koo et al.(2017)
BKK21920N	B. subtilis 168	BKK21920	trpC2, ugtP::lox72	This study
BKK22180	B. subtilis 168	1A1	trpC2, gpsB::kan	Koo et al.(2017)
BKK22180N	B. subtilis 168	BKK22180	trpC2, gpsB::lox72	This study
BKK22320	B. subtilis 168	1A1	trpC2, ponA::kan	Koo et al.(2017)
BKK22320N	B. subtilis 168	BKK22320	trpC2, ponA::lox72	This study
BKK22380	B. subtilis 168	1A1	trpC2, ypmB::kan	Koo et al.(2017)
BKK22380N	B. subtilis 168	BKK22380	trpC2, ypmB::lox72	This study
BKK23000	B. subtilis 168	1A1	trpC2, ypbE::kan	Koo et al.(2017)
BKK23000N	B. subtilis 168	BKK23000	trpC2, ypbE::lox72	This study
BKK25000	B. subtilis 168	1A1	trpC2, pbpA::kan	Koo et al.(2017)
BKK25000N	B. subtilis 168	BKK25000	trpC2, pbpA::lox72	This study
BKK27300	B. subtilis 168	1A1	trpC2, yrrS::kan	Koo et al.(2017)
BKK27300N	B. subtilis 168	BKK27300	trpC2, yrrS::lox72	This study
BKK27310	B. subtilis 168	1A1	trpC2, pbpI::kan	Koo et al.(2017)
BKK27310N	B. subtilis 168	BKK27310	trpC2, pbpI::lox72	This study
BKK28610	B. subtilis 168	1A1	trpC2, zapA::kan	Koo et al.(2017)
BKK28610N	B. subtilis 168	BKK28610	trpC2, zapA::lox72	This study
BKK29610	B. subtilis 168	1A1	trpC2, ezrA::kan	Koo et al.(2017)
BKK29610N	B. subtilis 168	BKK29610	trpC2, ezrA::lox72	This study
BKK29780	B. subtilis 168	1A1	trpC2, ytxG::kan	Koo et al.(2017)
BKK29780N	B. subtilis 168	BKK29780	trpC2, ytxG::lox72	This study
BKK31150	B. subtilis 168	1A1	trpC2, uppP::kan	Koo et al.(2017)
BKK31150N	B. subtilis 168	BKK31150	trpC2, uppP::lox72	This study
BKK31490	B. subtilis 168	1A1	trpC2, pbpD::kan	Koo et al.(2017)
BKK31490N	B. subtilis 168	BKK31490	trpC2, pbpD::lox72	This study
BKK34760	B. subtilis 168	1A1	trpC2, glmR::kan	Koo et al.(2017)
BKK34760N	B. subtilis 168	BKK34760	trpC2, glmR::lox72	This study
BKK34800	B. subtilis 168	1A1	trpC2, cwlO::kan	Koo et al.(2017)
BKK34800N	B. subtilis 168	BKK34800	trpC2, cwlO::lox72	This study
BKK35250	B. subtilis 168	1A1	trpC2, ftsX::kan	Koo et al.(2017)
BKK35250N	B. subtilis 168	BKK35250	trpC2, ftsX::lox72	This study
BKK35260	B. subtilis 168	1A1	trpC2, ftsE::kan	Koo et al.(2017)
BKK35260N	B. subtilis 168	BKK35260	trpC2, ftsE::lox72	This study
BKK35520	B. subtilis 168	1A1	trpC2, tagV::kan	Koo et al.(2017)
BKK35520N	B. subtilis 168	BKK35520	trpC2, tagV::lox72	This study
BKK35670	B. subtilis 168	1A1	trpC2, gtaB::kan	Koo et al.(2017)
BKK35670N	B. subtilis 168	BKK35670	trpC2, gtaB::lox72	This study
BKK35840	B. subtilis 168	1A1	trpC2, tagT::kan	Koo et al.(2017)
BKK35840N	B. subtilis 168	BKK35840	trpC2, tagT::lox72	This study
BKK36410	B. subtilis 168	1A1	trpC2, mbl::kan	Koo et al.(2017)
BKK36530	B. subtilis 168	1A1	trpC2, bcrC::kan	Koo et al.(2017)
BKK36530N	B. subtilis 168	BKK36530	trpC2, bcrC::lox72	This study
BKK38210	B. subtilis 168	1A1	trpC2, gtcA::kan	Koo et al.(2017)
BKK38210N	B. subtilis 168	BKK38210	trpC2, gtcA::lox72	This study
BKK50011	B. subtilis 168	1A1	trpC2, dltABCDE::kan	This study
BKK50011N	B. subtilis 168	BKK50011	trpC2, dltABCDE::lox72	This study
BKD20221	B. subtilis 168	BKK27300N	trpC2, yrrS::lox72, ypbE::kan	This study
BKD20341	B. subtilis 168	BKK07710N	ltaS::lox72, mbl::kan	This study
BKD20361	B. subtilis 168	BKK07710N	ltaS::lox72, amyE::kan	This study
BKD20371	B. subtilis 168	BKK07260N	yfnI::lox72, mbl::kan	This study
BKD20391	B. subtilis 168	BKK07260N	yfnI::lox72, amyE::kan	This study
BKD20441	B. subtilis 168	BKK36530N	bcrC::lox72, mbl::kan	This study
BKD20461	B. subtilis 168	BKK36530N	bcrC::lox72, amyE::kan	This study
BKD20471	B. subtilis 168	BKK22380N	ypmB::lox72, mbl::kan	This study
BKD20481	B. subtilis 168	BKK06630N	yerH::lox72, mbl::kan	This study
BKD20491	B. subtilis 168	BKK34760N	glmR::lox72, mbl::kan	This study
BKD20501	B. subtilis 168	BKK13910N	ptsI::lox72, mbl::kan	This study
BKD20631	B. subtilis 168	BKK07710N	ltaS::lox72, dltABCDE::kan	This study
BKD20661	B. subtilis 168	BKD20221	yrrS::lox72, ypbE::lox72	This study
BKD20711	B. subtilis 168	BKK13450N	sigI::lox72, yfnI::kan	This study
BKD20741	B. subtilis 168	BKK13450N	sigI::lox72, yerH::kan	This study
BKD20751	B. subtilis 168	BKK13450N	sigI::lox72, glmR::kan	This study
BKD20861	B. subtilis 168	BKD20711	sigI::lox72, yfnI::lox72	This study
BKD20891	B. subtilis 168	BKD20741	sigI::lox72, yerH::lox72	This study
BKD20901	B. subtilis 168	BKD20751	sigI::lox72, glmR::lox72	This study
BKD21161	B. subtilis 168	BKK22380N	ypmB::lox72, amyE::kan	This study
BKD21171	B. subtilis 168	BKK06630N	yerH::lox72, amyE::kan	This study
BKD21181	B. subtilis 168	BKK34760N	glmR::lox72, amyE::kan	This study
BKD21191	B. subtilis 168	BKK13910N	ptsI::lox72, amyE::kan	This study
BKD21271	B. subtilis 168	BKK38210N	gtcA::lox72, mbl::erm	This study
BKD21281	B. subtilis 168	BKK38210N	gtcA::lox72, amyE::erm	This study
BKD21291	B. subtilis 168	BKK35520N	tagV::lox72, mbl::kan	This study
BKD21301	B. subtilis 168	BKK35520N	tagV::lox72, amyE::kan	This study
BKD21331	B. subtilis 168	BKD20661	yrrS::lox72, ypbE::lox72, gpsB::kan	This study
BKD21341	B. subtilis 168	BKD20661	yrrS::lox72, ypbE::lox72, ezrA::kan	This study
BKD21351	B. subtilis 168	BKD20661	yrrS::lox72, ypbE::lox72, ytxG::kan	This study
BKD21361	B. subtilis 168	BKD20661	yrrS::lox72, ypbE::lox72, sepF::kan	This study
BKD21371	B. subtilis 168	BKD20661	yrrS::lox72, ypbE::lox72, zapA::kan	This study
BKD21401	B. subtilis 168	BKD20661	yrrS::lox72, ypbE::lox72, amyE::kan	This study
BKD21521	B. subtilis 168	BKK29610N	ezrA::lox72, yrrS::kan	This study
BKD21531	B. subtilis 168	BKK29610N	ezrA::lox72, ypbE::kan	This study
BKD21541	B. subtilis 168	BKK29610N	ezrA::lox72, ytxG::kan	This study
BKD21561	B. subtilis 168	BKK29610N	ezrA::lox72, amyE::kan	This study
BKD21701	B. subtilis 168	BKK22180N	gpsB::lox72, yrrS::kan	This study
BKD21711	B. subtilis 168	BKK22180N	gpsB::lox72, ypbE::kan	This study
BKD21721	B. subtilis 168	BKK22180N	gpsB::lox72, ytxG::kan	This study
BKD21741	B. subtilis 168	BKK22180N	gpsB::lox72, amyE::kan	This study
BKD23151	B. subtilis 168	BKK29610N	ezrA::lox72, yerH::kan	This study
BKD23161	B. subtilis 168	BKK22180N	gpsB::lox72, yerH::kan	This study
BKD23231	B. subtilis 168	BKK07260N	yfnI::lox72, dltABCDE::kan	This study
BKD23241	B. subtilis 168	BKK13910N	ptsI::lox72, mreB::kan	This study
BKD23251	B. subtilis 168	BKK13910	ptsI::kan, mreB::erm	This study
BKT10011	B. subtilis 168	BKD20861	sigI::lox72, yfnI::lox72, mbl::kan	This study
BKS0010	B. subtilis 168	BKD20341	ltaS::lox72, mbl::kan, walK [L190V (TTG→GTG) ]	This study
BKS0020	B. subtilis 168	BKD20441	bcrC::lox72, mbl::kan, walH [Δ14 bp after 837/1368 nt]	This study
BKS0030	B. subtilis 168	BKD20471	ypmB::lox72, mbl::kan, walK [P391S (CCG→TCG) ]	This study
BKS0040	B. subtilis 168	BKD20471	ypmB::lox72, mbl::kan, walH [Δ2 bp after 655/1368 nt]	This study
BKS0050	B. subtilis 168	BKD20491	glmR::lox72, mbl::kan, walK [L198F (CTC→TTC) ]	This study
BKS0060	B. subtilis 168	BKD20491	glmR::lox72, mbl::kan, sigM [S143N (AGT→AAT) ]	This study
BKS0070	B. subtilis 168	BKD20861	sigI::lox72, yfnI::lox72, mbl::kan, yhdK [Δ21 bp after131/291 nt]	This study
BKS0080	B. subtilis 168	BKD20861	sigI::lox72, yfnI::lox72, mbl::kan, walK [V553G (GTG→GGG) ]	This study
BKS0090	B. subtilis 168	BKD20901	sigI::lox72, glmR::lox72, mbl::erm, walH [Δ1 bp after 721/1368 nt]	This study
BKS0100	B. subtilis 168	BKD20901	sigI::lox72, glmR::lox72, mbl::erm, walK [F244S (TTT→TCT) ]	This study
BKS0110	B. subtilis 168	BKD20891	sigI::lox72, yerH::lox72, mbl::kan, yhdK [duplication (CGGCAGCCATGGCGAACGGAA) at 131/291 nt]	This study
BKC30001	B. subtilis 168	CAG74209	trpC2, lacA::Pxyl-dcas9, xylR, kan	This study
BKC30003	B. subtilis 168	BKC30001	trpC2, lacA::Pxyl-dcas9, xylR, lox72	This study
BKC30021	B. subtilis 168	BKC30003	trpC2, lacA::Pxyl-dcas9, xylR, lox72, amyE::Pveg_mbl_sgRNA_cat	This study (mbl-KD)
BKC30031	B. subtilis 168	BKC30021	BKC30021, pgcA::kan	This study (mbl-KD)
BKC30041	B. subtilis 168	BKC30021	BKC30021, gtaB::kan	This study (mbl-KD)
BKC30051	B. subtilis 168	BKC30021	BKC30021, ugtP::kan	This study (mbl-KD)
BKC30061	B. subtilis 168	BKC30021	BKC30021, ltaS::kan	This study (mbl-KD)
BKC30071	B. subtilis 168	BKC30021	BKC30021, yfnI::kan	This study (mbl-KD)
BKC30081	B. subtilis 168	BKC30021	BKC30021, glmR::kan	This study (mbl-KD)
BKC30091	B. subtilis 168	BKC30021	BKC30021, ypmB::kan	This study (mbl-KD)
BKC30101	B. subtilis 168	BKC30021	BKC30021, yerH::kan	This study (mbl-KD)
BKC30111	B. subtilis 168	BKC30021	BKC30021, bcrC::kan	This study (mbl-KD)
BKC30121	B. subtilis 168	BKC30021	BKC30021, ptsI::kan	This study (mbl-KD)
BKC30131	B. subtilis 168	BKC30021	BKC30021, tagT::kan	This study (mbl-KD)
BKC30141	B. subtilis 168	BKC30021	BKC30021, tagU::kan	This study (mbl-KD)
BKC30151	B. subtilis 168	BKC30021	BKC30021, tagV::kan	This study (mbl-KD)
BKC30161	B. subtilis 168	BKC30021	BKC30021, gtaC::kan	This study (mbl-KD)
BKC30171	B. subtilis 168	BKC30021	BKC30021, yabM::kan	This study (mbl-KD)
BKC30181	B. subtilis 168	BKC30021	BKC30021, ydaH::kan	This study (mbl-KD)
BKC30191	B. subtilis 168	BKC30001	BKC30001, amyE::Pveg- mbl_sgRNA, Pscr-pgcA_sgRNA_cat	This study (Double-CRISPRi)
BKC30201	B. subtilis 168	BKC30001	BKC30001, amyE::Pveg- mbl_sgRNA, Pscr-gtaB_sgRNA_cat	This study (Double-CRISPRi)
BKC30211	B. subtilis 168	BKC30001	BKC30001, amyE::Pveg- mbl_sgRNA, Pscr-ugtP_sgRNA_cat	This study (Double-CRISPRi)
BKC30221	B. subtilis 168	BKC30001	BKC30001, amyE::Pveg- mbl_sgRNA Pscr-ltaS_sgRNA, cat	This study (Double-CRISPRi)
BKC30231	B. subtilis 168	BKC30001	BKC30001, amyE::Pveg- mbl_sgRNA Pscr-yfnI_sgRNA, cat	This study (Double-CRISPRi)
BKC30241	B. subtilis 168	BKC30001	BKC30001, amyE::Pveg- mbl_sgRNA Pscr-glmR_sgRNA, cat	This study (Double-CRISPRi)
BKC30251	B. subtilis 168	BKC30001	BKC30001, amyE::Pveg- mbl_sgRNA Pscr-ypmB_sgRNA, cat	This study (Double-CRISPRi)
BKC30261	B. subtilis 168	BKC30001	BKC30001, amyE::Pveg- mbl_sgRNA Pscr-yerH_sgRNA, cat	This study (Double-CRISPRi)
BKC30271	B. subtilis 168	BKC30001	BKC30001, amyE::Pveg- mbl_sgRNA Pscr-bcrC_sgRNA, cat	This study (Double-CRISPRi)
BKC30281	B. subtilis 168	BKC30001	BKC30001, amyE::Pveg- mbl_sgRNA Pscr-ptsI_sgRNA, cat	This study (Double-CRISPRi)
BKC30291	B. subtilis 168	BKC30001	BKC30001, amyE::Pveg- mbl_sgRNA Pscr-uppS-1_sgRNA, cat	This study (Double-CRISPRi)
BKC30301	B. subtilis 168	BKC30001	BKC30001, amyE::Pveg- mbl_sgRNA Pscr-tagD-1_sgRNA, cat	This study (Double-CRISPRi)
BKC30311	B. subtilis 168	BKC30001	BKC30001, amyE::Pveg- mbl_sgRNA Pscr-tagD-2_sgRNA, cat	This study (Double-CRISPRi)
BKC30321	B. subtilis 168	BKC30001	BKC30001, amyE::Pveg- mbl_sgRNA Pscr-tagO-1_sgRNA, cat	This study (Double-CRISPRi)
BKC30331	B. subtilis 168	BKC30001	BKC30001, amyE::Pveg- mbl_sgRNA Pscr-tagO-2_sgRNA, cat	This study (Double-CRISPRi)
BKC30341	B. subtilis 168	BKC30001	BKC30001, amyE::Pveg- mbl_sgRNA Pscr-tagT_sgRNA, cat	This study (Double-CRISPRi)
BKC30361	B. subtilis 168	BKC30001	BKC30001, amyE::Pveg- mbl_sgRNA Pscr-tagV_sgRNA, cat	This study (Double-CRISPRi)
BKC30371	B. subtilis 168	BKC30001	BKC30001, amyE::Pveg- mbl_sgRNA Pscr-gtcA_sgRNA, cat	This study (Double-CRISPRi)
BKC30391	B. subtilis 168	BKC30001	BKC30001, amyE::Pveg- mbl_sgRNA Pscr-BSUCTR25_sgRNA, cat	This study (Double-CRISPRi)
BKC30401	B. subtilis 168	BKC30001	BKC30001, amyE::Pveg- mbl_sgRNA Pscr-yabM_sgRNA, cat	This study (Double-CRISPRi)
BKC30411	B. subtilis 168	BKC30001	BKC30001, amyE::Pveg- mbl_sgRNA Pscr-ydaH_sgRNA, cat	This study (Double-CRISPRi)
BKC30721	B. subtilis 168	BKC30003	BKC30003, amyE::Pveg-ezrA_sgRNA Pscr-BSUCTR25_sgRNA, cat	This study (ezrA-KD)
BKC31281	B. subtilis 168	BKC30003	BKC30003, amyE::Pveg-BSUCTR25_sgRNA Pscr-BSUCTR25_sgRNA, cat	This study (BSUCTR25-KD)
BKC31301	B. subtilis 168	BKC30721	BKC30003, amyE::(Pveg-ezrA_sgRNA, Pscr-BSUCTR25_sgRNA, cat), gpsB::kan	This study (ezrA-KD)
BKC31311	B. subtilis 168	BKC30721	BKC30003, amyE::(Pveg-ezrA_sgRNA, Pscr-BSUCTR25_sgRNA, cat), yrrS::kan	This study (ezrA-KD)
BKC31321	B. subtilis 168	BKC30721	BKC30003, amyE::(Pveg-ezrA_sgRNA, Pscr-BSUCTR25_sgRNA, cat), ypbE::kan	This study (ezrA-KD)
BKC31331	B. subtilis 168	BKC30721	BKC30003, amyE::(Pveg-ezrA_sgRNA, Pscr-BSUCTR25_sgRNA, cat), ytxG::kan	This study (ezrA-KD)
BKC31341	B. subtilis 168	BKC30721	BKC30003, amyE::(Pveg-ezrA_sgRNA, Pscr-BSUCTR25_sgRNA, cat), yerH::kan	This study (ezrA-KD)
BKC31362	B. subtilis 168	BKC31281	BKC30003, amyE::(Pveg-BSUCTR25_sgRNA, Pscr-BSUCTR25_sgRNA, cat), gpsB::kan	This study (BSUCTR25-KD)
BKC31372	B. subtilis 168	BKC31281	BKC30003, amyE::(Pveg-BSUCTR25_sgRNA, Pscr-BSUCTR25_sgRNA, cat), yrrS::kan	This study (BSUCTR25-KD)
BKC31382	B. subtilis 168	BKC31281	BKC30003, amyE::(Pveg-BSUCTR25_sgRNA, Pscr-BSUCTR25_sgRNA, cat), ypbE::kan	This study (BSUCTR25-KD)
BKC31392	B. subtilis 168	BKC31281	BKC30003, amyE::(Pveg-BSUCTR25_sgRNA, Pscr-BSUCTR25_sgRNA, cat), ytxG::kan	This study (BSUCTR25-KD)
BKC31402	B. subtilis 168	BKC31281	BKC30003, amyE::(Pveg-BSUCTR25_sgRNA, Pscr-BSUCTR25_sgRNA, cat), yerH::kan	This study (BSUCTR25-KD)
NEB-10 beta	E. coli	DH10B	Δ(ara-leu) 7697 araD139 fhuA ΔlacX74 galK16 galE15 e14- ϕ80dlacZΔM15 recA1 relA1 endA1 nupG rpsL (StrR) rph spoT1 Δ(mrr-hsdRMS-mcrBC)	NEB (#C3019)
NEB-5 alpha	E. coli	DH5a	fhuA2Δ(argF-lacZ)U169 phoA glnV44 Φ80Δ(lacZ)M15 gyrA96 recA1 relA1 endA1 thi-1 hsdR17	NEB (#C2987)

### Sheet: Plasmids
Table S5. List of strains and plasmids used in this study, related to Figures 5, 6, 7, S6, S8, and Methods
Plasmids
References
Guerout-Fleury, A.M., Frandsen, N., and Stragier, P. (1996). Plasmids for ectopic integration in Bacillus subtilis. Gene 180, 57-61.
Koo, B.M., Kritikos, G., Farelli, J.D., Todor, H., Tong, K., Kimsey, H., Wapinski, I., Galardini, M., Cabal, A., Peters, J.M., et al. (2017). Construction and Analysis of Two Genome-Scale Deletion Libraries for Bacillus subtilis. Cell Syst 4, 291-305 e297.
Peters, J.M., Colavin, A., Shi, H., Czarny, T.L., Larson, M.H., Wong, S., Hawkins, J.S., Lu, C.H., Koo, B.M., Marta, E., et al. (2016). A Comprehensive, CRISPR-based Functional Analysis of Essential Genes in Bacteria. Cell 165, 1493-1506.
Name	Genotype/Properties	Bsu Resistance	Bsu Integration Site	Note	Source
pDR240a	lox71-PamiA(s.pneumoniae)-kanR-lox66	kanamycin			Koo et al.(2017)
pDR244	PPA-cre, ori(ts)	spectinomycin			Koo et al.(2017)
pDG1662	amyE integration plasmid, CmR	chloramphenicol	amyE	Guérout-Fleury et al.(1996)	Bacillus Genetic Stock Center (ECE113)
pBsuSCi0	pDG1662[Pveg-sgRNA_yabE, barcode, Pscr]	chloramphenicol	amyE	This study	lab stock
pJMP358	pDG1662[Pveg-sgRNA_mbl]	chloramphenicol	amyE	Peters et al.(2016)	This study
pBsuSCi_sgRNA1	pBsuSCi[Pveg-sgRNA1, barcode, Pscr]	chloramphenicol	amyE	Each sgRNA was cloned at sgRNA1 position	This study
pBsuSCi_mbl	pBsuSCi[Pveg-mbl_sgRNA]	chloramphenicol	amyE	mbl_sgRNA was cloned at sgRNA1 position of pBsuCi	This study
pBsuSCi_ezrA	pBsuSCi[Pveg-ezrA_sgRNA]	chloramphenicol	amyE	ezrA_sgRNA was cloned at sgRNA1 position of pBsuCi	This study
pBsuSCi_BSUCTR25	pBsuSCi[Pveg-BSUCTR_sgRNA]	chloramphenicol	amyE	BSUCTR25_sgRNA was cloned at sgRNA1 position of pBsuCi	This study
pDV_mbl_pgcA	pBsuSCI [Pveg-mbl_sgRNA, Pscr-pgcA_sgRNA]	chloramphenicol	amyE	Double-CRISPRi plasmid	This study
pDV_mbl_gtaB	pBsuSCI [Pveg-mbl_sgRNA, Pscr-gtaB_sgRNA]	chloramphenicol	amyE	Double-CRISPRi plasmid	This study
pDV_mbl_ugtP	pBsuSCI [Pveg-mbl_sgRNA, Pscr-ugtP_sgRNA]	chloramphenicol	amyE	Double-CRISPRi plasmid	This study
pDV_mbl_ltaS	pBsuSCI [Pveg-mbl_sgRNA, Pscr-ltaS_sgRNA]	chloramphenicol	amyE	Double-CRISPRi plasmid	This study
pDV_mbl_yfnI	pBsuSCI [Pveg-mbl_sgRNA, Pscr-yfnI_sgRNA]	chloramphenicol	amyE	Double-CRISPRi plasmid	This study
pDV_mbl_glmR	pBsuSCI [Pveg-mbl_sgRNA, Pscr-glmR_sgRNA]	chloramphenicol	amyE	Double-CRISPRi plasmid	This study
pDV_mbl_ypmB	pBsuSCI [Pveg-mbl_sgRNA, Pscr-ypmB_sgRNA]	chloramphenicol	amyE	Double-CRISPRi plasmid	This study
pDV_mbl_yerH	pBsuSCI [Pveg-mbl_sgRNA, Pscr-yerH_sgRNA]	chloramphenicol	amyE	Double-CRISPRi plasmid	This study
pDV_mbl_bcrC	pBsuSCI [Pveg-mbl_sgRNA, Pscr-bcrC_sgRNA]	chloramphenicol	amyE	Double-CRISPRi plasmid	This study
pDV_mbl_ptsI	pBsuSCI [Pveg-mbl_sgRNA, Pscr-ptsI_sgRNA]	chloramphenicol	amyE	Double-CRISPRi plasmid	This study
pDV_mbl_uppS-1	pBsuSCI [Pveg-mbl_sgRNA, Pscr-uppS-1_sgRNA]	chloramphenicol	amyE	Double-CRISPRi plasmid	This study
pDV_mbl_tagD-1	pBsuSCI [Pveg-mbl_sgRNA, Pscr-tagD-1_sgRNA]	chloramphenicol	amyE	Double-CRISPRi plasmid	This study
pDV_mbl_tagD-2	pBsuSCI [Pveg-mbl_sgRNA, Pscr-tagD-2_sgRNA]	chloramphenicol	amyE	Double-CRISPRi plasmid	This study
pDV_mbl_tagO-1	pBsuSCI [Pveg-mbl_sgRNA, Pscr-tagO-1_sgRNA]	chloramphenicol	amyE	Double-CRISPRi plasmid	This study
pDV_mbl_tagO-2	pBsuSCI [Pveg-mbl_sgRNA, Pscr-tagO-2_sgRNA]	chloramphenicol	amyE	Double-CRISPRi plasmid	This study
pDV_mbl_tagT	pBsuSCI [Pveg-mbl_sgRNA, Pscr-tagT_sgRNA]	chloramphenicol	amyE	Double-CRISPRi plasmid	This study
pDV_mbl_tagV	pBsuSCI [Pveg-mbl_sgRNA, Pscr-tagV_sgRNA]	chloramphenicol	amyE	Double-CRISPRi plasmid	This study
pDV_mbl_gtcA	pBsuSCI [Pveg-mbl_sgRNA, Pscr-gtaC_sgRNA]	chloramphenicol	amyE	Double-CRISPRi plasmid	This study
pDV_mbl_BSUCTR25	pBsuSCI [Pveg-mbl_sgRNA, Pscr-BSUCTR25_sgRNA]	chloramphenicol	amyE	Double-CRISPRi plasmid	This study
pDV_mbl_yabM	pBsuSCI [Pveg-mbl_sgRNA, Pscr-yabM_sgRNA]	chloramphenicol	amyE	Double-CRISPRi plasmid	This study
pDV_mbl_ydaH	pBsuSCI [Pveg-mbl_sgRNA, Pscr-ydaH_sgRNA]	chloramphenicol	amyE	Double-CRISPRi plasmid	This study
pDV_ezrA_CTR	pBsuSCI [Pveg-ezrA_sgRNA, Pscr-BSUCTR25_sgRNA]	chloramphenicol	amyE	Double-CRISPRi plasmid	This study
pDV_CTR_CTR	pBsuSCI [Pveg-BSUCTR25_sgRNA, Pscr-BSUCTR25_sgRNA]	chloramphenicol	amyE	Double-CRISPRi plasmid	This study
pDCi00	pBsuSCI [Pveg_(BsmBI digestion site), Pscr_(BsaI digestion site)]	chloramphenicol	amyE	Double-CRISPRi plasmid for cloning of sgRNA1 and sgRNA2 using BsmBI and BsaI digestion	This study
