## Supplementary material for "Comprehensive double-mutant analysis of the *Bacillus subtilis* envelope using double-CRISPRi": Table S6

### Sheet: Primer 1
Table S6. List of primers used in this study, related to Figure 1 and Methods
List of primers used for cloning and Sanger sequencing
Name	sequence (5'-3')	reaction
oDCi001	TCGTAAACGGATGCTGGCTAG	amplification of 5'flanking region of the erythromycin -resistant gene in CAG74209
oDCi002	CTCTCCTTTCTCGCCTGCACACGAACCGTCTTATCTCCC	amplification of 5'flanking region of the erythromycin -resistant gene in CAG74209
oDCi003	GCAGTGACAGGAGCCTCGCTACTGACAGCTTCCAAGGAG	amplification of 3'flanking region of the erythromycin -resistant gene in CAG74209
oDCi004	GTGATGTCAAAGCTTGAAAAAACGCAC	amplification of 3'flanking region of the erythromycin -resistant gene in CAG74209
oDCi005	GCAGGCGAGAAAGGAGAG	amplification of the kanamycin resistance cassette
oDCi006	CGAGGCTCCTGTCACTGC	amplification of the kanamycin resistance cassette
oDCi007	CTGAAATTGATCCTCCAAACGCG	sequencing of dcas9 region
oDCi008	AAAAGCGTTACTGGCTTCGCTC	sequencing of dcas9 region
oDCi009	ACACGAACCGTCTTATCTCCC	sequencing of dcas9 region
oDCi010	AAGTACAGACAGGCGGATTCTC	sequencing of dcas9 region
oDCi011	CTAGGGATCACAATTATGGAAAGAAGTTCC	sequencing of dcas9 region
oDCi012	CATTCAAATATGTATCCGCTCATGAGAC	sequencing of dcas9 region
oDCi_sgRNA1	TGTACAATAAATGT-sgRNA sequence*-GTTTTAGAGCTAGAAATAGCAAGTTA	cloning of 1st sgRNA
oDCi014	GGCGCGGCCGCAAAACAAGAAAGAGAAAAGTTCCCTATNNNNNNNNNNNNNNNNNNNNNNNNNNAGATCGGAAGAGCACACGTC	cloning of 1st sgRNA including random barcode sequence
oDCi015	ATGCAAGCCTATTTTGACCAGCTCGATCAGAGATCCGGTGTCAAAGG	amplification of the fragments ** containing sgRNA sequences on chiip
oDCi016	GCGTTCGTTATGAAGGCTCAAAATCCTCTTGAGCGATTGAACTGGG	amplification of the fragments** containing sgRNA sequences on chiip
* sgRNA sequence can be found in Table S1
** oligo sequence on chip (templates for amplification of the fragment for cloning of sgRNA at sgRNA2 position)
AGAGATCCGGTGTCAAAGGGTCTCTATGT -sgRNA sequence*-GTTTAGAGACCCCCAGTTCAATCGCTCAA

### Sheet: Primer 2
Table S6. List of primers used in this study, related to Figure 1 and Methods
List of primers used for the preparation of deep sequencing libraries to identify sgRNA2s and barcodes associated with sgRNA1s
primer group	primer	index	stagger	sequence (5' - 3')	reaction
oAMP-F	DCi_A_i7_1F	GTGAATAT		CAAGCAGAAGACGGCATACGAGAT ATATTCAC GTGACTGGAGTTCAGACGTGTGCTCTTCCGATCT	amplification
oAMP-F	DCi_B_i7_2F	ACAGGCGC		CAAGCAGAAGACGGCATACGAGAT GCGCCTGT GTGACTGGAGTTCAGACGTGTGCTCTTCCGATCT	amplification
oAMP-F	DCi_C_i7_3F	CATAGAGT		CAAGCAGAAGACGGCATACGAGAT ACTCTATG GTGACTGGAGTTCAGACGTGTGCTCTTCCGATCT	amplification
oAMP-F	DCi_D_i7_4F	TGCGAGAC		CAAGCAGAAGACGGCATACGAGAT GTCTCGCA GTGACTGGAGTTCAGACGTGTGCTCTTCCGATCT	amplification
oAMP-F	DCi_E_i7_5F	TCTCTACT		CAAGCAGAAGACGGCATACGAGAT AGTAGAGA GTGACTGGAGTTCAGACGTGTGCTCTTCCGATCT	amplification
oAMP-F	DCi_F_i7_6F	CTCTCGTC		CAAGCAGAAGACGGCATACGAGAT GACGAGAG GTGACTGGAGTTCAGACGTGTGCTCTTCCGATCT	amplification
oAMP-F	DCi_G_i7_7F	TCTGAACC		CAAGCAGAAGACGGCATACGAGAT GGTTCAGA GTGACTGGAGTTCAGACGTGTGCTCTTCCGATCT	amplification
oAMP-F	DCi_H_i7_8F	CTCAGGTT		CAAGCAGAAGACGGCATACGAGAT AACCTGAG GTGACTGGAGTTCAGACGTGTGCTCTTCCGATCT	amplification
oAMP-F	DCi_I_i7_9F	GCAGAATT		CAAGCAGAAGACGGCATACGAGAT AATTCTGC GTGACTGGAGTTCAGACGTGTGCTCTTCCGATCT	amplification
oAMP-F	DCi_J_i7_10F	ATGAGGCC		CAAGCAGAAGACGGCATACGAGAT GGCCTCAT GTGACTGGAGTTCAGACGTGTGCTCTTCCGATCT	amplification
oAMP-F	DCi_K_i7_11F	ACTAAGAT		CAAGCAGAAGACGGCATACGAGAT ATCTTAGT GTGACTGGAGTTCAGACGTGTGCTCTTCCGATCT	amplification
oAMP-F	DCi_L_i7_12F	GTCGGAGC		CAAGCAGAAGACGGCATACGAGAT GCTCCGAC GTGACTGGAGTTCAGACGTGTGCTCTTCCGATCT	amplification
oAMP-F	DCi_M_i7_13F	AGCCTCAT		CAAGCAGAAGACGGCATACGAGAT ATGAGGCT GTGACTGGAGTTCAGACGTGTGCTCTTCCGATCT	amplification
oAMP-F	DCi_O_i7_14F	GATTCTGC		CAAGCAGAAGACGGCATACGAGAT GCAGAATC GTGACTGGAGTTCAGACGTGTGCTCTTCCGATCT	amplification
oAMP-F	DCi_P_i7_15F	TCGTAGTG		CAAGCAGAAGACGGCATACGAGAT CACTACGA GTGACTGGAGTTCAGACGTGTGCTCTTCCGATCT	amplification
oAMP-F	DCi_Q_i7_16F	CTACGACA		CAAGCAGAAGACGGCATACGAGAT TGTCGTAG GTGACTGGAGTTCAGACGTGTGCTCTTCCGATCT	amplification
oAMP-F	DCi_R_i7_17F	ATGGCATG		CAAGCAGAAGACGGCATACGAGAT CATGCCAT GTGACTGGAGTTCAGACGTGTGCTCTTCCGATCT	amplification
oAMP-F	DCi_S_i7_18F	GCAATGCA		CAAGCAGAAGACGGCATACGAGAT TGCATTGC GTGACTGGAGTTCAGACGTGTGCTCTTCCGATCT	amplification
oAMP-F	DCi_T_i7_19F	CTTATCGG		CAAGCAGAAGACGGCATACGAGAT CCGATAAG GTGACTGGAGTTCAGACGTGTGCTCTTCCGATCT	amplification
oAMP-F	DCi_U_i7_20F	TCCGCTAA		CAAGCAGAAGACGGCATACGAGAT TTAGCGGA GTGACTGGAGTTCAGACGTGTGCTCTTCCGATCT	amplification
oAMP-F	DCi_V_i7_21F	GATCTATC		CAAGCAGAAGACGGCATACGAGAT GATAGATC GTGACTGGAGTTCAGACGTGTGCTCTTCCGATCT	amplification
oAMP-F	DCi_X_i7_22F	AGCTCGCT		CAAGCAGAAGACGGCATACGAGAT AGCGAGCT GTGACTGGAGTTCAGACGTGTGCTCTTCCGATCT	amplification
oAMP-F	DCi_Y_i7_23F	ACACTAAG		CAAGCAGAAGACGGCATACGAGAT CTTAGTGT GTGACTGGAGTTCAGACGTGTGCTCTTCCGATCT	amplification
oAMP-F	DCi_Z_i7_24F	GTGTCGGA		CAAGCAGAAGACGGCATACGAGAT TCCGACAC GTGACTGGAGTTCAGACGTGTGCTCTTCCGATCT	amplification
oAMP-R	DCi_A_i5_01R	CAAGCTAG		AATGATACGGCGACCACCGAGATCTACAC CTAGCTTG ACACTCTTTCCCTACACGACGCTCTTCCGATCT GCTGTTTCCAGCATAGCTCTTAAAC	amplification
oAMP-R	DCi_B_i5_02R	TGGATCGA	G	AATGATACGGCGACCACCGAGATCTACAC TCGATCCA ACACTCTTTCCCTACACGACGCTCTTCCGATCT GGCTGTTTCCAGCATAGCTCTTAAAC	amplification
oAMP-R	DCi_C_i5_03R	CTTGGTAT	AA	AATGATACGGCGACCACCGAGATCTACAC ATACCAAG ACACTCTTTCCCTACACGACGCTCTTCCGATCT AAGCTGTTTCCAGCATAGCTCTTAAAC	amplification
oAMP-R	DCi_D_i5_04R	TCCAACGC	ATA	AATGATACGGCGACCACCGAGATCTACAC GCGTTGGA ACACTCTTTCCCTACACGACGCTCTTCCGATCT ATAGCTGTTTCCAGCATAGCTCTTAAAC	amplification
oAMP-R	DCi_E_i5_05R	CCGTGAAG	CGAT	AATGATACGGCGACCACCGAGATCTACAC CTTCACGG ACACTCTTTCCCTACACGACGCTCTTCCGATCT CGATGCTGTTTCCAGCATAGCTCTTAAAC	amplification
oAMP-R	DCi_F_i5_06R	TTACAGGA	GCTAA	AATGATACGGCGACCACCGAGATCTACAC TCCTGTAA ACACTCTTTCCCTACACGACGCTCTTCCGATCT GCTAAGCTGTTTCCAGCATAGCTCTTAAAC	amplification
oAMP-R	DCi_G_i5_07R	TACCGAGG	C	AATGATACGGCGACCACCGAGATCTACAC CCTCGGTA ACACTCTTTCCCTACACGACGCTCTTCCGATCT CGCTGTTTCCAGCATAGCTCTTAAAC	amplification
oAMP-R	DCi_H_i5_08R	CGTTAGAA	TCA	AATGATACGGCGACCACCGAGATCTACAC TTCTAACG ACACTCTTTCCCTACACGACGCTCTTCCGATCT TCAGCTGTTTCCAGCATAGCTCTTAAAC	amplification
oAMP-R	DCi_I_i5_09R	CACGAGCG	CTCC	AATGATACGGCGACCACCGAGATCTACAC CGCTCGTG ACACTCTTTCCCTACACGACGCTCTTCCGATCT CTCCGCTGTTTCCAGCATAGCTCTTAAAC	amplification
oAMP-R	DCi_J_i5_10R	TGTAGATA	TAGAA	AATGATACGGCGACCACCGAGATCTACAC TATCTACA ACACTCTTTCCCTACACGACGCTCTTCCGATCT TAGAAGCTGTTTCCAGCATAGCTCTTAAAC	amplification
oAMP-R	DCi_O_i5_11R	CTAGCGCT		AATGATACGGCGACCACCGAGATCTACAC AGCGCTAG ACACTCTTTCCCTACACGACGCTCTTCCGATCT GCTGTTTCCAGCATAGCTCTTAAAC	amplification
oAMP-R	DCi_P_i5_12R	TCGATATC	A	AATGATACGGCGACCACCGAGATCTACAC GATATCGA ACACTCTTTCCCTACACGACGCTCTTCCGATCT AGCTGTTTCCAGCATAGCTCTTAAAC	amplification
oAMP-R	DCi_Q_i5_13R	CGTCTGCG	TA	AATGATACGGCGACCACCGAGATCTACAC CGCAGACG ACACTCTTTCCCTACACGACGCTCTTCCGATCT TAGCTGTTTCCAGCATAGCTCTTAAAC	amplification
oAMP-R	DCi_R_i5_14R	TACTCATA	ATA	AATGATACGGCGACCACCGAGATCTACAC TATGAGTA ACACTCTTTCCCTACACGACGCTCTTCCGATCT ATAGCTGTTTCCAGCATAGCTCTTAAAC	amplification
oAMP-R	DCi_S_i5_15R	CGCTATGT	CGAT	AATGATACGGCGACCACCGAGATCTACAC ACATAGCG ACACTCTTTCCCTACACGACGCTCTTCCGATCT CGATGCTGTTTCCAGCATAGCTCTTAAAC	amplification
oAMP-R	DCi_T_i5_16R	TATCGCAC	GCTAA	AATGATACGGCGACCACCGAGATCTACAC GTGCGATA ACACTCTTTCCCTACACGACGCTCTTCCGATCT GCTAAGCTGTTTCCAGCATAGCTCTTAAAC	amplification
oAMP-R	DCi_U_i5_17R	TCTGTTGG	A	AATGATACGGCGACCACCGAGATCTACAC CCAACAGA ACACTCTTTCCCTACACGACGCTCTTCCGATCT AGCTGTTTCCAGCATAGCTCTTAAAC	amplification
oAMP-R	DCi_W_i5_18R	CTCACCAA	TCA	AATGATACGGCGACCACCGAGATCTACAC TTGGTGAG ACACTCTTTCCCTACACGACGCTCTTCCGATCT TCAGCTGTTTCCAGCATAGCTCTTAAAC	amplification
oAMP-R	DCi_X_i5_19R	CCGCGGTT	CTCC	AATGATACGGCGACCACCGAGATCTACAC AACCGCGG ACACTCTTTCCCTACACGACGCTCTTCCGATCT CTCCGCTGTTTCCAGCATAGCTCTTAAAC	amplification
oAMP-R	DCi_Y_i5_20R	TTATAACC	TAGAA	AATGATACGGCGACCACCGAGATCTACAC GGTTATAA ACACTCTTTCCCTACACGACGCTCTTCCGATCT TAGAAGCTGTTTCCAGCATAGCTCTTAAAC	amplification
oAMP-R	DCi_K_i5_21R	CAACAATG		AATGATACGGCGACCACCGAGATCTACAC CATTGTTG ACACTCTTTCCCTACACGACGCTCTTCCGATCT GCTGTTTCCAGCATAGCTCTTAAAC	amplification
oAMP-R	DCi_L_i5_22R	TGGTGGCA	C	AATGATACGGCGACCACCGAGATCTACAC TGCCACCA ACACTCTTTCCCTACACGACGCTCTTCCGATCT CGCTGTTTCCAGCATAGCTCTTAAAC	amplification
oAMP-R	DCi_M_i5_23R	TGCGGCGT	TA	AATGATACGGCGACCACCGAGATCTACAC ACGCCGCA ACACTCTTTCCCTACACGACGCTCTTCCGATCT TAGCTGTTTCCAGCATAGCTCTTAAAC	amplification
oAMP-R	DCi_N_i5_24R	CATAATAC	ATA	AATGATACGGCGACCACCGAGATCTACAC GTATTATG ACACTCTTTCCCTACACGACGCTCTTCCGATCT ATAGCTGTTTCCAGCATAGCTCTTAAAC	amplification
	Read1			ACACTCTTTCCCTACACGACGCTCTTCCGATCT	sequencing
	Read2			GTGACTGGAGTTCAGACGTGTGCTCTTCCGATCT	sequencing
	Index_read			GATCGGAAGAGCACACGTCTGAACTCCAGTCAC	sequencing
